# Infection-Induced Elevation of Gut Glycosaminoglycans Fosters Microbiota Expansion in *Drosophila melanogaster*

**DOI:** 10.1101/2025.06.24.661374

**Authors:** Aranzazu Arias-Rojas, Marko Rubinić, Jasmin Albiez, Dagmar Frahm, Robert Hurwitz, Igor Iatsenko

## Abstract

While host genetics influence the composition of intestinal microbial communities, host genetic factors controlling the abundance of intestinal commensals remain to be determined. Here, we performed a genome-wide association (GWA) study in the fruit fly *Drosophila melanogaster* to identify host genetic variants linked to the abundance of *Lactiplantibacillus plantarum* – a major gut commensal of fruit flies. Our GWA study uncovered significant association between polymorphisms in genes involved in heparan sulfate synthesis and *L. plantarum* load. RNAi mediated knockdown of some of these genes resulted in reduced heparan sulfate synthesis and *L. plantarum* abundance. Mechanistically, heparan sulfate facilitates adhesion of *L. plantarum* to host epithelium and promotes biofilm formation. We further showed that infection induces heparan sulfate synthesis by the host via activation of the Nf-kB immune signaling cascade. Increased availability of heparan sulfate during infection results in the expansion of *L. plantarum* population in the gut and protection of the host from intestinal pathogens via colonization resistance. Furthermore, heparan sulfate is required for infection-induced expression of immune effectors and for prevention of intestinal dysplasia. These findings underscore heparan sulfate as a crucial modulator of intestinal homeostasis, pivotal in microbiota control, intestinal defense, and epithelial renewal.
