## Supplementary material for "Infection-Induced Elevation of Gut Glycosaminoglycans Fosters Microbiota Expansion in *Drosophila melanogaster*": Table S3

### Sheet: Table S1
Experimental Models: Organisms/Strains	Source	Identifier		Primer name	Sequence 5′→3′	Gene	Source		Strain or plasmid	Relevant characteristics	Reference or source
sdc-RNAi(51723)	Bloomington Drosophila Stock Center	51723		RP49 F	GACGCTTCAAGGGACAGTATCTG	rp49	Iatsenko et al., 2018		Pectobacterium carotovorum carotovorum (Ecc15)	Natural Drosophila pathogen	Basset, et al., 2000
dally-RNAi(33952)	Bloomington Drosophila Stock Center	33952		RP49 R	AAACGCGGTTCTGCATGAG	rp49	Iatsenko et al., 2018		Pseudomonas entomophila (Pe)	Lethal intestinal pathogen of Drosophila	Vodovar et al., 2005
dlp-RNAi(34089)	Bloomington Drosophila Stock Center	34089		DptA F	GCTGCGCAATCGCTTCTACT	dptA	Iatsenko et al., 2018		L. plantarum WJL	Drosophila isolate	Ryu, et al., 2008
trol-RNAi(42783)	Bloomington Drosophila Stock Center	42783		DptA R	TGGTGGAGTGGGCTTCATG	dptA	Iatsenko et al., 2018		L. plantarum WJL-mCherry		Storelli, et al., 2018
ttv-RNAi(78207)	Bloomington Drosophila Stock Center	78207		Lactobacillus F	TGGAAACAGATGCTAATACCG	16s	Arias-Rojas et al., 2023		Lactiplantibacillus plantarum NCIMB 8826 (WCFS1)	Strain with high transformation efficiency	Kleerebezem et al., 2003
sotv-RNAi(52883)	Bloomington Drosophila Stock Center	52883		Lactobacillus R	GTCCATTGTGGAAGATTCCC	16s	Arias-Rojas et al., 2023		L. plantarum PL1_B10	NCIMB strain with transposon insertion in rex	This study
botv-RNAi(61257)	Bloomington Drosophila Stock Center	61257		ttv F	TTGCCGTTGAAGAAACGCTG	ttv	This study		L. plantarum PL7_G12	NCIMB strain with transposon insertion in MarR	This study
slf-RNAi(34601)	Bloomington Drosophila Stock Center	34601		ttv R	ATGCTAGGTCGTCCCTCAGT	ttv	This study		L. plantarum PL9_C12	NCIMB strain with transposon insertion in P1P60 holin	This study
Hsepi-RNAi(67422)	Bloomington Drosophila Stock Center	67422		sotv F	TGCCATCATTTTTGGCGGTG	sotv	This study		L. plantarum PL20_D2	NCIMB strain with transposon insertion in Tgases	This study
Hs3st-RNAi(28618)	Bloomington Drosophila Stock Center	28618		sotv R	GTGCATGTTGTCGCACCAAT	sotv	This study		L. plantarum PL25_C9	NCIMB strain with transposon insertion in intergenic region between XynC and XpkA	This study
Sulf-RNAi(60057)	Bloomington Drosophila Stock Center	60057		botv F	ATACCGCATCCTAAGCGTGG	botv	This study
ttv-RNAi(51480)	Bloomington Drosophila Stock Center	51480		botv R	TTCGTAGGCATCTAGCAGCG	botv	This study
Syt4 -RNAi(26730)	Bloomington Drosophila Stock Center	26730		slf F	ATGACAATATCGGGCGGCAA	N-deacetylase/N-sulfotransferase	This study
Egfr -RNAi(25781)	Bloomington Drosophila Stock Center	25781		slf R	TACCAAATTGCATCTGCGGC	N-deacetylase/N-sulfotransferase	This study
caps -RNAi(28020)	Bloomington Drosophila Stock Center	28020
luna-RNAi(27084)	Bloomington Drosophila Stock Center	27084
Gr58a -RNAi(64897)	Bloomington Drosophila Stock Center	64897
GstS1-RNAi(28885)	Bloomington Drosophila Stock Center	28885
nAChRalpha6-RNAi(25835)	Bloomington Drosophila Stock Center	25835
ths-RNAi(40049)	Bloomington Drosophila Stock Center	40049
Cad87A-RNAi(28716)	Bloomington Drosophila Stock Center	28716
Liprin-alpha-RNAi(53868)	Bloomington Drosophila Stock Center	53868
DIP-theta-RNAi(28654)	Bloomington Drosophila Stock Center	28654
Ptp99A-RNAi(25840)	Bloomington Drosophila Stock Center	25840
scrib-RNAi(29552)	Bloomington Drosophila Stock Center	29552
jing-RNAi(27024)	Bloomington Drosophila Stock Center	27024
Usp10 -RNAi(84055)	Bloomington Drosophila Stock Center	84055
cnc -RNAi(25984)	Bloomington Drosophila Stock Center	25984
kirre -RNAi(64918)	Bloomington Drosophila Stock Center	64918
α-Mannosidase class I a-RNAi(64994)	Bloomington Drosophila Stock Center	64994
robo3 -RNAi(29398)	Bloomington Drosophila Stock Center	29398
Fas2 -RNAi(28990)	Bloomington Drosophila Stock Center	28990
vn-RNAi(56950)	Bloomington Drosophila Stock Center	56950
DIP-epsilon-RNAi(38936)	Bloomington Drosophila Stock Center	38936
sdt-RNAi(33909)	Bloomington Drosophila Stock Center	33909
Glut1-RNAi(28645)	Bloomington Drosophila Stock Center	28645
Pde1c-RNAi(28728)	Bloomington Drosophila Stock Center	28728
CG11373-RNAi(58294)	Bloomington Drosophila Stock Center	58294
Prosap-RNAi(27284)	Bloomington Drosophila Stock Center	27284
beat-Ib-RNAi(55938)	Bloomington Drosophila Stock Center	55938
MsR1-RNAi(27529)	Bloomington Drosophila Stock Center	27529
RtGEF-RNAi(32947)	Bloomington Drosophila Stock Center	32947
toe-RNAi(29345)	Bloomington Drosophila Stock Center	29345
CG11373 -RNAi(58294)	Bloomington Drosophila Stock Center	58294
nkd -RNAi(67788)	Bloomington Drosophila Stock Center	67788
stan -RNAi(26022)	Bloomington Drosophila Stock Center	26022
CG12025-RNAi(83936)	Bloomington Drosophila Stock Center	83936
CG12374-RNAi(74240)	Bloomington Drosophila Stock Center	74240
rdx -RNAi(82972)	Bloomington Drosophila Stock Center	82972
